# Drought-Induced Epigenetic Memory in the Cambium of Poplar Trees persists and primes future stress responses

**DOI:** 10.1101/2025.10.14.681991

**Authors:** Alexandre Duplan, Yu-Qi Feng, Gwenvaël Laskar, Bao-Dong Cai, Vincent Segura, Alain Delaunay, Isabelle Le Jan, Christian Daviaud, Anouar Toumi, Francoise Laurans, Mamadou Dia Sow, Odile Rogier, Patrick Poursat, Harold Duruflé, Véronique Jorge, Leopoldo Sanchez, Hervé Cochard, Isabel Allona, Jörg Tost, Régis Fichot, Stéphane Maury

## Abstract

Understanding how perennial plants such as trees perceive, integrate and memorize repeated environmental stresses like water deficit is crucial in the context of climate change.

We investigated short-term and trans-annual memory of water deficit in cambium derived tissues of poplars (*Populus* spp.) using two contrasting genotypes and four genetically modified epitypes with altered DNA methylation machinery.

We found persistent changes in hormone profiles, gene expression and DNA methylation one week after stress relief, consistent with the definition of a multi-layered molecular short-term stress memory. These signatures revealed distinct adaptive strategies between genotypes and marked variability between epitypes, demonstrating that both genetic and epigenetic backgrounds drive stress memory.

Trees exposed to water deficit in Year 1 displayed distinct physiological and molecular responses upon re-exposure in Year 2. The more sensitive genotype showed greater molecular plasticity, whereas the more tolerant genotype exhibited higher stability. A limited set of candidate genes was reactivated upon re-exposure together with persistent drought-induced CG methylation changes, supporting a role in long-term stress imprinting and potential priming.

Our findings highlight the vascular cambium as a key persistent reservoir for short- to trans-annual stress memory in trees. They suggest that mitotically stable CG DNA methylation dynamics, shaped by genetic predisposition and acting through cis- and trans-regulatory routes, help fine-tune growth–survival strategies over longer time frames. This contrasts with the predominantly short-term stress memory described in annual species. These insights open perspectives for harnessing epigenetic variation in tree breeding and management under increasing drought frequency.
