## Supplementary material for "Drought-Induced Epigenetic Memory in the Cambium of Poplar Trees persists and primes future stress responses": Table S2

### Sheet: Feuille 1
Sup _table_2:List of genes of interest identified through various analyses (differential expression, differential splicing event) for Pn genotypes. Each gene is annotated to its putative Arabidopsis thaliana orthologue, functional annotation and literature references. Hypothetical protein with unknown functions were also detected: A) DET Genotypes Year 1: Potri.013G007900.1, Potri.018G114801.1 B)…
			Poplar ID	Arabidopsis thaliana ID	Redundancy	Function (V4.1)	Note	References
	Genotype DET (Fig. 6)	Genotype Year 1	Potri.016G090700.3	AT3G53460	DET Genotype Year 1	Chloroplast RNA-binding protein 29 (CP29A)	CP29A responds to different external and internal stimuli, accumulating to higher levels in the cold and being repressed by other stressors and abscisic acid	(https://doi.org/10.1093/plcell/koae145)
			Potri.002G085100.2	AT1G21890	Epitypes DET year 1 (Fig. 7 C)	UMAMIT19	Identified as amino acid exporters. The goal of this study was to investigate the effects of increased amino acid export on plant development, growth, and reproduction to further examine the link between amino acid transport and stress responses. The results presented here show strong evidence that an increased expression of UMAMIT transporters induces stress phenotypes and pathogen resistance, l…	https://doi.org/10.3389/fpls.2020.606386
			Potri.003G192500.1	AT5G07050		UMAMIT9
			Potri.002G025425.1	AT4G13770		CYP83A1	Encodes a cytochrome p450 enzyme that catalyzes the initial conversion of aldoximes to thiohydroximates in the synthesis of glucosinolates not derived from tryptophan. Also has a role in auxin homeostasis.	https://doi.org/10.1080/15592324.2021.1966586 https://doi.org/10.1093/plphys/kiac344 https://doi.org/10.1111/tpj.16370
			Potri.001G129100.7	AT1G04170		Eukaryotic translation initiation factor 2 gamma subunit (EIF2 GAMMA)	Arabidopsis eIF2α kinase GCN2 is essential for growth in stress conditions and is activated by wounding. The translation initiation factor eIF-2, particularly its gamma subunit (eIF-2γ), plays an essential role in the process of initiating protein synthesis in eukaryotes.	https://doi.org/10.1186%2F1471-2229-8-134
			Potri.016G090700.2	AT3G53460	DET Genotype Year 1	Chloroplast RNA-binding protein 29 (CP29A)	CP29A responds to different external and internal stimuli, accumulating to higher levels in the cold and being repressed by other stressors and abscisic acid	(https://doi.org/10.1093/plcell/koae145)
		Genotype Year 2	Potri.019G022700.1	AT5G32470		THIAMINE REQUIRING 2 (TH-2, TH2) or PALE GREEN 1 (PALE1)	Play a role in vitamin B1 biosynthesis pathway	https://doi.org/10.1111/tpj.15895 https://doi.org/10.1105/tpc.16.00600 https://doi.org/10.1111/tpj.13552
			Potri.010G067900.4	AT3G23510		FAMD1	Phospholipid biosynthesis. This enzyme plays a key role in the modification of membrane lipids, particularly phospholipids, in cells.	https://theses.hal.science/tel-04611771v1
			Potri.001G359300.3	AT3G20800		RCD1-like protein (NOT9A)	"Another highly conserved subunit of the complex is NOT9 (also called REQUIRED FOR CELL DIFFERENTIATION 1 [RQCD1], CAF40, CNOT9), which in animals spans the bridge between the RNA-induced silencing complex (RISC) and CCR4-NOT (Chen et al., 2014; Mathys et al., 2014). The CCR4-NOT complex controls gene expression at all steps from transcription in the nucleus to translation and mRNA degradation in…	https://doi.org/10.1002/j.1460-2075.1996.tb01021.x https://doi.org/10.7554%2FeLife.63697
		DRA38 Both Year	Potri.016G064100.3	AT3G11910	AS-DET DRA38 Year 2	Ubiquitin-specific protease 13 (UBP13)	UBIQUITIN-SPECIFIC PROTEASES function in plant development and stress responses The Deubiquitinating Enzymes UBP12 and UBP13 Positively Regulate MYC2 Levels in Jasmonate Responses Insights into a functional model of key deubiquitinases UBP12/13 in plants	https://doi.org/10.1007/s11103-017-0633-5 https://doi.org/10.1105/tpc.17.00216 https://doi.org/10.1111/nph.19639
			Potri.006G237500.6	AT4G32880		Homeobox gene 8 (HB-8)	"member of homeodomain-leucine zipper family, acting as a differentiation-promoting transcription factor of the vascular meristems." Control of vein-forming, striped gene expression by auxin signaling Auxin-associated initiation of vascular cell differentiation by LONESOME HIGHWAY	https://www.arabidopsis.org/locus?key=129352 https://doi.org/10.1186/s12915-021-01143-9# https://doi.org/10.1242/dev.087924
			Potri.011G059300.4	AT2G33860		Transcriptional factor B3 family protein / auxin-responsive factor AUX/IAA-related	Important roles of ARFs in regulating drought and salinity stress responses in plants.	https://doi.org/10.1111/ppl.13714 https://doi.org/10.1023/A:1015255030047
			Potri.013G138900.3	ATCG00900		Ribosomal protein S7p/S5e family protein (RPS7)	Encodes a chloroplast ribosomal protein S7, a constituent of the small subunit of the ribosomal complex	https://doi.org/10.1093/plcell/koac333
			Potri.014G144900.1	AT3G02050		K+ uptake transporter 3 (KUP3)	Expression of KT/KUP Genes in Arabidopsis and the Role of Root Hairs in K+ Uptake and xylem uptake. Potassium (K+) transporters in plants: regulation and functional role in K+ uptake and homeostasis : biotic and abiotic stress response	https://doi.org/10.1104/pp.103.034660 https://doi.org/10.1016/B978-0-323-85790-1.00013-0
			Potri.003G096700.2	AT2G35510		Similar to RCD one 1 (SRO1)	A Wheat SIMILAR TO RCD-ONE Gene Enhances Seedling Growth and Abiotic Stress Resistance by Modulating Redox Homeostasis and Maintaining Genomic Integrity RCD1 and SRO1 are necessary to maintain meristematic fate in Arabidopsis thaliana Unequally redundant RCD1 and SRO1 mediate stress and developmental responses and interact with transcription factors.	https://doi.org/10.1105/tpc.113.118687 https://doi.org/10.1093/jxb/erq363 https://doi.org/10.1111/j.1365-313X.2009.03951.x
		PG31 Both Year	Potri.010G227700.3	AT3G10410		Serine carboxypeptidase-like 49 (SCPL49)	E3 Ligase AtAIRP5/GARU Regulates Drought Stress Response by Stimulating SERINE CARBOXYPEPTIDASE-LIKE1 Turnover Modification of xylan in secondary walls alters cell wall biosynthesis and wood formation programs Regulation of SCPL was observed in drought and after water deprivation	https://doi.org/10.1093/plphys/kiac289 https://doi.org/10.1101/2024.05.02.592170 https://doi.org/10.1186/s12870-015-0493-6 https://www.ebi.ac.uk/gxa/genes/at1g28110?bs=%7B%22arabidopsis%20thaliana%22%3A%5B%22ORGANISM_PART%22%5D%7D&ds=%7B%22kingdom%22%3A%5B%22plants%22%5D%7D#differential
			Potri.018G121100.3			Carboxylate clamp (CC)-tetratricopeptide repeat (TPR) proteins (PHOX1)	Encodes one of the carboxylate clamp tetratricopeptide repeat proteins with potential to interact with Hsp90/Hsp70 as co-chaperones. HSP90 and several of its co-chaperones are known as pleiotropic factors involved in the signaling pathways of multiple stress responses, including temperature, drought, and pathogen infection.	https://doi.org/10.1002/1873-3468.13499 https://doi.org/10.1016/j.molcel.2019.02.011 https://doi.org/10.1371/journal.pone.0012761
	Genotype AS - DET	DRA38 Year 1	Potri.003G072300.3	AT3G14270		Forms aploid and binucleate cells 1b (FAB1B)	The differential localizations of FAB1B and FAB1D are suggested to play a complementary role in the regulation of membrane recycling, vacuolar pH and homeostatic control of reactive oxygen species (ROS) in pollen tube growth.	https://doi.org/10.1111/nph.12836
			Potri.003G110100.6	AT5G44800		Chromatin remodeling 4 (CHR4)	Interacts with transcription factors involved in floral meristem identity and affects the expression of key floral regulators. Affects H3K27me3 and H3K4me3 levels at a subset of loci in the genome.	https://doi.org/10.1101%2F2023.08.23.554515
			Potri.019G132800.5	AT5G58270	DRA38 Year 1	ABC transporter of the mitochondrion 3 (ATM3) or ATP-binding cassette B25 (ABCB25)	Arabidopsis thaliana has three ATM genes, namely ATM1, ATM2 and ATM3. Only ATM3 has an important function for plant growth (development). Involved in heavy metal resistance.	https://doi.org/10.1104/pp.109.143651 https://doi.org/10.1199%2Ftab.0153
			Potri.011G049700.6	AT4G04920		sensitive to freezing 6 (SFR6)	play role in CBF pathway -> stress response, auxin mediated gene expression	https://www.arabidopsis.org/locus?key=129530#
			Potri.019G132800.4	AT5G58270	DRA38 Year 1	ABC transporter of the mitochondrion 3 (ATM3) or ATP-binding cassette B25 (ABCB25)	Arabidopsis thaliana has three ATM genes, namely ATM1, ATM2 and ATM3. Only ATM3 has an important function for plant growth (development). Involved in heavy metal resistance.	https://doi.org/10.1104/pp.109.143651 https://doi.org/10.1199%2Ftab.0153
		PG31 Year 1	Potri.015G036000.2	AT3G17880	PG31 Year 1	Hsp70-interacting Protein 2 (HIP) or Tetraticopeptide Domain-containing Thioredoxin (TDX)	The similarity between AtHip-1 and its mammalian orthologs is consistent with a similar role in plant cells. In mammalian cells, Hip is a component of the cytoplasmic chaperone heterocomplex that regulates signal transduction via interaction with hormone receptors and protein kinases.	https://www.ncbi.nlm.nih.gov/pmc/articles/PMC434406/
			Potri.015G036000.4	AT3G17880	PG31 Year 1	Hsp70-interacting Protein 2 (HIP) or Tetraticopeptide Domain-containing Thioredoxin (TDX)	The similarity between AtHip-1 and its mammalian orthologs is consistent with a similar role in plant cells. In mammalian cells, Hip is a component of the cytoplasmic chaperone heterocomplex that regulates signal transduction via interaction with hormone receptors and protein kinases.	https://www.ncbi.nlm.nih.gov/pmc/articles/PMC434406/
		PG31 Year 2	Potri.002G133500.4	AT1G19330		SAP30 FUNCTION-RELATED 2 (AFR2)	Evening-expressed key component of Sin3-HDAC complex, which bind directly to the CIRCADIAN CLOCK ASSOCIATED 1 (CCA1) and PSEUDO-RESPONSE REGULATOR 9 (PRR9) promoters and catalyze histone 3 (H3) deacetylation at the cognate regions to repress expression, allowing the declining phase of their expression at dusk.	https://doi.org/10.3389/fpls.2019.00171
			Potri.004G146900.4	AT3G18990		Reduced vernalization response 1 (VRN1) or Reproductive meristem 39 (REM39)	Required for the methylation of histone H3. Required for vernalization. Essential for the complete repression of FLC in vernalized plants.	https://doi.org/10.1111/ppl.13163 https://doi.org/10.1002/anie.201810373
		DRA38 Year 2	Potri.016G064100.3	AT3G11910	DET DRA38 both Year	Ubiquitin-specific protease 13 (UBP13)	UBIQUITIN-SPECIFIC PROTEASES function in plant development and stress responses The Deubiquitinating Enzymes UBP12 and UBP13 Positively Regulate MYC2 Levels in Jasmonate Responses Insights into a functional model of key deubiquitinases UBP12/13 in plants	https://doi.org/10.1007/s11103-017-0633-5 https://doi.org/10.1105/tpc.17.00216 https://doi.org/10.1111/nph.19639
