## Supplementary material for "Drought-Induced Epigenetic Memory in the Cambium of Poplar Trees persists and primes future stress responses": Table S3

### Sheet: RNAi
Sup_Table_3: Annotation of the list of 46 DETs identified in at least two of the four epitypes in the heatmap of Fig. 6. Each gene is annotated to its putative Arabidopsis thaliana orthologue, functional annotation and literature references.
N°	Poplar ID	Arabidopsis thaliana ID	Redundancy	Function (V4.1)	Note	References
1	Potri.013G162600.1	ATCG00500		Acetyl-coa carboxylase carboxyl transferase subunit beta (ACCD)	This complex catalyzes the carboxylation of acetyl-CoA to produce malonyl-CoA, the first committed step in fatty acid synthesis. Potential role in heat tolerance in Arabidopsis	https://doi.org/10.1016/j.xplc.2022.100461
2	Potri.006G195400.1	AT1G57660		Ribosomal protein (EL21X)	Translation protein SH3-like family protein	https://doi.org/10.1093/plcell/koac333
3	Potri.009G150500.2	AT3G44820		Phototropic-responsive NPH3 family protein	Related to photosensitive trait	https://doi.org/10.48130/VR-2023-0032 https://doi.org/10.1104/pp.109.145144
4	Potri.014G194300.1	AT2G20300		Abnormal Leaf Shape 2 (ALE2)	controls shoot development	https://doi.org/10.1242/dev.003533
5	Potri.002G061200.5	AT1G71800		Cleavage Stimulating Factor 64 (CSTF64)	Mediates silencing of the floral repressor gene FLC	https://doi.org/10.1126/science.1180278
6	Potri.003G112600.1	AT1G62660		Vacuolar Invertase 1 (VI1)	Involved in cellular response to gibberellin stimulus, to abscisic acid, to bacterium, to salt stress, to water deprivation	https://doi.org/10.1104/pp.18.01036 https://doi.org/10.1073/pnas.0511015103 https://doi.org/10.1111/j.1365-313X.2005.02560.x
7	Potri.016G123600.2	AT3G08947		ARM repeat superfamily protein	Regulates floral organ identity through repressing siRNA- and miRNA-mediated gene silencing in soybean. (ARM) repeat superfamily that play key roles in pollen development	https://doi.org/10.1111/tpj.16207 https://doi.org/10.1111/jipb.13709
8	Potri.012G094600.8	AT1G67580		Cyclin-DEPENDENT Kinase G2 (CDKG2)	Regulates stress responses and FLOWERING LOCUS M mRNA splicing. Acts downstream of UBP14/DA3-CDKB1;1 in control of endoreduplication and cell growth pathway.	https://doi.org/10.1093/plcell/koac029 https://doi.org/10.1534/g3.119.400998 https://doi.org/10.3389/fpls.2020.586870 https://doi.org/10.3389/fpls.2019.01680 https://doi.org/10.1007/s11103-015-0324-z
9	Potri.001G066200.16	AT5G62000		ARF1-BINDING PROTEIN (ARF1-BP) or AUXIN RESPONSE FACTOR 2 (ARF2) or HLS1 SUPPRESSOR (HSS) or ORESARA 14 (ORE14)	Encodes an auxin response factor. Development : Mutants have many defects including enlarged rosette leaves, reduced fertility, later senescence, hypocotyl elongation defects, enlarged seeds and enlarged cotyledons. May not mediate auxin effects. Increase in seed size due to increased cell proliferation	https://doi.org/10.3390/genes12081189 https://doi.org/10.1016/j.cub.2020.02.055 https://doi.org/10.1073/pnas.2219916120 https://doi.org/10.3389/fpls.2023.1172059
10	Potri.003G190000.3	AT5G06110		ZUOTIN-RELATED FACTOR 1B (ZRF1B)	Epigenetic regulator + Essential for maintenance of meristem integrity + Functions in regulating plant growth and development.	https://doi.org/10.3390/genes12081245 https://doi.org/10.1104/pp.16.00193 https://doi.org/10.1007/s11103-016-0439-x
11	Potri.012G144400.3	AT4G09980		Embryo Defective 1691 (EMB1691) or Methyltransferase B (MTB)	Is required for N6-adenosine methylation of mRNA. N6 -methyladenosine mrna methylation is important for salt stress tolerance in arabidopsis. Required for growth and development in Arabidopsis	https://doi.org/10.1111/nph.16071 https://doi.org/10.1111/tpj.15270 https://doi.org/10.1093/plcell/koad070
12	Potri.013G142232.2	ATCG00190		RNA POLYMERASE Subunit Beta (RPOB)	Play a role in transcription elongation and development	https://doi.org/10.1111/j.1365-313X.2008.03766.x
13	Potri.001G467600.1	AT3G44730		Kinesin-like Protein 1 (KP1)	KP1 Specifically Interacts with VDAC3, a Mitochondrial Protein, and Regulates Respiration during Seed Germination at Low Temperature	https://doi.org/10.1007/s11103-009-9533-7 https://doi.org/10.1105%2Ftpc.110.082420
14	Potri.019G002201.1	AT5G53590		Small AUXIN Upregulated RNA 30 (SAUR30)	response to auxin --> play a role in growth and development	https://doi.org/10.1093/jxb/ery332
15	Potri.013G062200.2
16	Potri.008G141000.1	AT2G37870		Bifunctional inhibitor/lipid-transfer protein/seed storage 2S albumin superfamily protein	A Lipid Transfer Protein Increases the Glutathione Content and Enhances Arabidopsis Resistance to a Trichothecene Mycotoxin	https://doi.org/10.1371/journal.pone.0130204
17	Potri.006G178200.1	AT4G30460		glycine-rich protein	They are implicated in several aspects of plant growth and development, Ovule Development via the Auxin Pathway, play crucial roles in the response to environmental stresses	https://doi.org/10.3389/fpls.2021.698487 https://doi.org/10.3390/plants13020187
18	Potri.007G097100.2	AT4G40060		Homeobox Protein 16 (HB-16)	"member of homeodomain-leucine zipper family, acting as a differentiation-promoting transcription factor of the vascular meristems." Control of vein-forming, striped gene expression by auxin signaling Auxin-associated initiation of vascular cell differentiation by LONESOME HIGHWAY	https://doi.org/10.1186/1471-2229-13-229 https://www.arabidopsis.org/locus?key=129352 https://doi.org/10.1186/s12915-021-01143-9# https://doi.org/10.1242/dev.087924
19	Potri.018G100300.2
20	Potri.001G213500.1	AT5G22860		Serine carboxypeptidase S28 family protein	Serine proteases appear to be the largest class of proteases in plants and are associated with several essential physiological pathways.	https://doi.org/10.1186/1471-2164-7-200
21	Potri.016G104300.1	AT3G53980		Bifunctional inhibitor/lipid-transfer protein/seed storage 2S albumin superfamily protein	A Lipid Transfer Protein Increases the Glutathione Content and Enhances Arabidopsis Resistance to a Trichothecene Mycotoxin	https://doi.org/10.1371/journal.pone.0130204
22	Potri.002G085100.2	AT1G21890	Genotype DET year 1 (Fig. 6 A)	UMAMIT19	Identified as amino acid exporters. The goal of this study was to investigate the effects of increased amino acid export on plant development, growth, and reproduction to further examine the link between amino acid transport and stress responses. The results presented here show strong evidence that an increased expression of UMAMIT transporters induces stress phenotypes and pathogen resistance, l…	https://doi.org/10.3389/fpls.2020.606386
23	Potri.006G033500.1	AT5G07050		UMAMIT9	Identified as amino acid exporters. The goal of this study was to investigate the effects of increased amino acid export on plant development, growth, and reproduction to further examine the link between amino acid transport and stress responses. The results presented here show strong evidence that an increased expression of UMAMIT transporters induces stress phenotypes and pathogen resistance, l…	https://doi.org/10.3389/fpls.2020.606386
24	Potri.002G105300.1	AT3G56770		bHLH	Arabidopsis bHLH proteins have the potential to participate in an extensive set of combinatorial interactions, endowing them with the capacity to be involved in the regulation of a multiplicity of transcriptional programs	https://doi.org/10.1105/tpc.013839 https://doi.org/10.1016/j.diff.2010.02.003
25	Potri.001G213300.1	AT5G22860		Serine carboxypeptidase S28 family protein	Serine proteases appear to be the largest class of proteases in plants and are associated with several essential physiological pathways.	https://doi.org/10.1186/1471-2164-7-200
26	Potri.005G208500.1	AT4G17970		ALUMINUM-activated MALATE Transporter 12 (ALMT12) or QUICK-activating ANION Channel 1 (QUAC1)	Anion transporter involved in stomatal closure. Drought enhanced xylem sap sulfate closes stomata by affecting ALMT12 and guard cell ABA synthesis	https://doi.org/10.1104/pp.16.01784
27	Potri.001G235500.2	AT5G59780		MYB DOMAIN Protein 59 (MYB59)	Play a role in response to abiotic stress, secondary cell wall synthesis, regulate root growth and cell cycle progression	https://doi.org/10.1038/cr.2009.83 https://doi.org/10.1038/nature14099 https://doi.org/10.1105/tpc.18.00674
28	Potri.001G032500.1	AT5G07050	Genotype DET year 1 (Fig. 6 A)	UMAMIT9	Identified as amino acid exporters. The goal of this study was to investigate the effects of increased amino acid export on plant development, growth, and reproduction to further examine the link between amino acid transport and stress responses. The results presented here show strong evidence that an increased expression of UMAMIT transporters induces stress phenotypes and pathogen resistance, l…	https://doi.org/10.3389/fpls.2020.606386
29	Potri.008G155900.1	AT3G22740		Homocysteine S-MethylTransferase 3 (HMT3)	homocysteine S-methyltransferase3 (HMT3), which is involved in the S-methylmethionine (SMM) cycle responsible for the cycling of methionine and controlling the level of AdoMet in plants	https://doi.org/10.1046/j.1365-313x.2001.00988.x
30	Potri.001G145200.1	AT1G32450		Nitrate Transporter 1.5 (NRT1.5) or Nrt1/ Ptr Family 7.3 (NPF7.3)	Involved in xylem transport of nitrate from root to shoot. Induced in response to high and low concentrations of nitrate. Expressed in root pericycle cells under the control of MYB59
31	Potri.001G235500.5	AT5G59780		MYB DOMAIN Protein 59 (MYB59)	Play a role in response to abiotic stress, secondary cell wall synthesis, regulate root growth and cell cycle progression	https://doi.org/10.1038/cr.2009.83 https://doi.org/10.1038/nature14099 https://doi.org/10.1105/tpc.18.00674
32	Potri.017G018500.3	AT3G59580		Nin-like Protein 9 (NLP9)	Arabidopsis NIN-like transcription factors have a central role in nitrate signalling	https://doi.org/10.1038/ncomms2621 https://doi.org/10.1093/jxb/erab246
33	Potri.007G046100.5	AT2G23360		Domain of unknown function 239 (DUF239) gene; conserved Neprosin-like catalytic domain	possibly involved in seed development.	https://doi.org/10.1002/tpg2.20290
34	Potri.006G060800.1	AT5G25280		YUELAO 2 (YL2)	Downregulation of FER and YL prevents tRNA modification via cytosine-5-methylation and 20-O-methylation, thereby increasing tRF abundance	https://doi.org/10.1016/j.devcel.2023.10.014
35	Potri.009G140000.1	AT2G17036		F-BOX/DUF295 Ancestral 12 (FDA12)
36	Potri.002G018600.2	AT1G20160		CO2 Response Secreted Protease (CRSP, SBT5.2)	One of the two isoforms (SBT5.2a) is a secreted, cell wall localized subtilisin-like serine protease that is involved in regulation of stomatal development	https://doi.org/10.3390/plants9030340
37	Potri.004G212900.1
38	Potri.012G098900.4	AT5G14120		Major facilitator superfamily (MFS)	MFS are membrane proteins which import or export of target substrates: studies revealed that drugs, metabolites, oligosaccharides, amino acids and oxyanions	https://doi.org/10.1104/pp.105.070508 https://doi.org/10.1016%2F0968-0004%2893%2990081-w
39	Potri.005G162400.1	AT1G78300		Protein G-box Factor14 Omega, 14-3-3omega (GF14 OMEGA) or General Regulatory Factor 2 (GRF2)	Overexpression of 14-3-3 proteins enhances cold tolerance and increases levels of stress-responsive proteins of Arabidopsis plants	https://doi.org/10.1016/j.plantsci.2019.110215
40	Potri.001G186700.1	AT3G16240		Delta Tonoplast Integral Protein (DELTA-TIP, DELTA-TIP1/2, AQP1)	Tonoplast intrinsic proteins AtTIP2;1 and AtTIP2;3 facilitate NH3 transport into the vacuole	https://doi.org/10.1104/pp.104.051268
41	Potri.002G257700.1	AT5G44020		HAD superfamily, subfamily IIIB acid phosphatase	HAD superfamily phosphatases contain active site residues in several conserved catalytic motifs.	https://doi.org/10.1074/mcp.ra117.000276
42	Potri.010G083400.1	AT3G22760		Tesmin/TSO1-like CXC domain-containing protein (SOL1, TCX3)	Regulates fate transition and cell Divisions in the stomatal lineage.	https://doi.org/10.1242/dev.171066
43	Potri.007G092500.2	AT5G10230		Annexin 7 (ANN7, ANNAT7)	Annexins are an evolutionarily conserved multigene family of calcium-dependent phospholipid binding proteins that play important roles in stress resistance and plant development	https://doi.org/10.1186/s12864-016-2750-y
44	Potri.013G057500.1	AT5G56540		Arabinogalactan Protein 14 (AGP14)	Found in the cell walls of plants. They are implicated in several aspects of plant growth and development, including hormone responses, xylem differentiation, salt tolerance, host-pathogen interactions, root elongation, somatic embryogenesis,pollen tube growth and guidance, programmed cell death, cell expansion, and cellular signaling.	https://doi.org/10.1002%2F9781119312994.apr0608
45	Potri.004G174700.2	AT4G38600		Ubiquitin-protein ligase 3 (UPL3, KAK, KAKTUS)	UBIQUITIN-SPECIFIC PROTEASES function in plant development and stress responses	https://doi.org/10.1007/s11103-017-0633-5
46	Potri.004G039900.7	AT1G61030		Wings Apart-like Protein 2 (WAPL2)	Involved in prophase removal of cohesion during meiosis	https://doi.org/10.1371/journal.pgen.1004497
