## Supplementary material for "Drought-Induced Epigenetic Memory in the Cambium of Poplar Trees persists and primes future stress responses": Table S4

### Sheet: Feuille 1
Sup_Table_4: List of genes of interest identified through various analyses (differential expression, alternative splicing) for Ptm × Pa epitypes. Each gene is annotated to its putative Arabidopsis thaliana orthologue, functional annotation and literature references. Hypothetical protein with unknown functions were also detected: A) Shared DET Epitypes Control:Potri.017G120301.1 B) Core DET Epityp…
			Poplar ID	Arabidopsis thaliana ID	Redundancy	Function (V4.1)	Note	References
	Shared Epitype (Fig 6D) DET	Control	Potri.001G472400.3	AT5G56250		Hapless 8 (HAP8)	Arabidopsis hapless mutations define essential gametophytic functions	https://doi.org/10.1534/genetics.104.029447
			Potri.001G136600.1	AT1G32200	Shared DET Epitype WD-RW	Acyltransferase 1 (ACT1, ATS1)	Loss-of-Function of ATS1 Enhances Arabidopsis Salt Tolerance	https://doi.org/10.3390/plants12142646
			Potri.001G102051.1	AT1G63770		Peptidase M1	Development of chloroplast	https://doi.org/10.1093/pcp/pci089
			Potri.009G007800.7	AT5G60790		ATP-binding cassette F1 (ABCF1)	Member of GCN subfamily. Play a role Flowering Time, Plant Growth, Seed Development, and the Transcription/Translation of Specific Genes	https://doi.org/10.1093/dnares/dsl013 https://doi.org/10.1093/pcp/pcq038 https://doi.org/10.3389/fpls.2021.630311
			Potri.002G162400.9	AT3G61490	Core DET Epitypes WW	Polygalacturonase clade F 9 (PGF9)	Golgi apparatus. involved in the regulation of plant cell growth and development, plant defense responses and the maintenance of cell–cell adhesion.	https://doi.org/10.1016/j.jbiosc.2021.08.007
			Potri.010G255600.8	AT5G23450	Core DET Epitypes WW	Long-chain base (LCB) kinase 1 (LCBK1)	LCBK1 affects freezing tolerance in Arabidopsis thaliana. Transcriptome analyses suggested that LCBK1 acts in ROS homeostasis	https://doi.org/10.1016/j.plantsci.2017.03.009
			Potri.002G240232.3	AT3G25500	Core DET Epitypes WW	FORMIN HOMOLOGY 1 (AFH1, AHF1, ATFH1, FH1)	Play a role in cell structure and movement	https://doi.org/10.1093/pcp/pcv209
			Potri.006G083500.1	AT3G10070		TATA-associated factor II 58 (TAFII58) or TBP-ASSOCIATED FACTOR 12 (TAF12)	Play a role in SAGA complex. SAGA complex containing the histone acetyltransferase GCN5 is known to mediate histone acetylation and transcriptional activation in eukaryotes	https://www.nature.com/articles/s41477-023-01359-3
			Potri.010G091100.3	AT5G19320		RAN GTPase activating protein 2 (RANGAP2)	RanGAP is required for post-meiotic mitosis in female gametophyte development in Arabidopsis thaliana GAP Activity Is required for Arabidopsis RanGAP Cellular and Developmental Functions Plant RanGAPs are localized at the nuclear envelope in interphase and associated with microtubules in mitotic cells.	https://doi.org/10.1093/jxb/erq448 https://doi.org/10.1105/tpc.114.135780 https://doi.org/10.1046/j.1365-313X.2002.01324.x
			Potri.019G062100.8	AT5G58300	Core DET Epitype WW	KINASE ON THE INSIDE (KOIN)	Atypical LRR-receptor-kinase with polarized localization to lateral pericycle facing wall at the inner PM domain that functions in root cell proliferation.	https://doi.org/10.1038/s41467-021-27913-1 https://doi.org/10.1093/plphys/kiad519
			Potri.001G123500.10	AT2G35050	Core DET Epitypes WW	RAF24	plays a role in the osmotic stress response/ response to auxin	doi: 10.1038/s41467-020-15239-3 doi: 10.1038/s41467-020-19977-2 https://doi.org/10.1038/s41467-020-14477-9 https://doi.org/10.1038/s41467-020-19977-2
		Stress	Potri.019G024200.4	AT1G64790		GCN1 ou ILITYHIA	Is Important for Flowering Time, Plant Growth, Seed Development, and the Transcription/Translation of Specific Genes in Arabidopsis The Inhibition of Protein Translation Mediated by AtGCN1 is Essential for Cold Tolerance in Arabidopsis thaliana The HEAT-repeat protein ILITYHIA is required for plant immunity	https://doi.org/10.3389/fpls.2021.630311 https://doi.org/10.1111/pce.12826 https://doi.org/10.1093/pcp/pcq038
			Potri.001G136600.1	AT1G32200	Shared DET Epitypes WW	Acyltransferase 1 (ACT1, ATS1)	Loss-of-Function of ATS1 Enhances Arabidopsis Salt Tolerance	https://doi.org/10.3390/plants12142646
			Potri.014G018000.1	AT5G43130		TBP-associated factor 4 (TAF4, TAF4B)	Play a role in SAGA complex. SAGA complex containing the histone acetyltransferase GCN5 is known to mediate histone acetylation and transcriptional activation in eukaryotes	https://doi.org/10.1016/j.molp.2021.03.014 https://doi.org/10.1016/j.gene.2004.08.023
			Potri.007G016000.3	AT3G51120		Zinc finger (ATC3H44)	CCCH zinc finger proteins contain one to six tandem CCCH motifs have been widely found in eukaryotes. Plant CCCH proteins control a wide range of developmental and adaptive processes through DNA–protein, RNA–protein and/or protein–protein interactions. The complex networks underlying these processes regulated by plant CCCH proteins are often involved in phytohormones as signal molecules. The evol…	https://doi.org/10.3390/ijms232214288
			Potri.014G197600.1	AT4G12780		AUXILIN-LIKE1	Seems to affect seedling growth and development	https://doi.org/10.1105/tpc.17.00785
			Potri.013G139670.1	ATCG00160		RIBOSOMAL protein S2 (RPS2) or RIBOSOMAL protein US2C (US2C)	involved in development and and pre-rRNA processing. Interact with Protein arginine methyltransferase 3 (PRMT3)	https://doi.org/10.1016/j.molp.2020.10.006
			Potri.001G356100.1	AT3G20310	Core DET Epitype WD-RW	ETHYLENE response factor 7 (ERF7)	Involved in ABA-mediated responses. Four distinct types of dehydration stress memory genes in Arabidopsis thaliana	https://doi.org/10.1186/1471-2229-13-229
			Potri.018G075900.2	AT4G18670		Leucine-rich repeat extensin 5 (LRX5)	Interacts with several members of the RALF family of ligand peptides. Involved in response to biotic and abiotic stress	https://doi.org/10.1073/pnas.1816991115 https://doi.org/10.1094/MPMI-19-0665
	Core DETs Epitypes	Control (Sup_Fig_10)	Potri.001G123500	AT2G35050	Shared DET Epitypes WW	RAF24	plays a role in the osmotic stress response/ response to auxin	doi: 10.1038/s41467-020-15239-3 doi: 10.1038/s41467-020-19977-2 https://doi.org/10.1038/s41467-020-14477-9 https://doi.org/10.1038/s41467-020-19977-2
			Potri.017G106100	AT5G15680		FRY	Gene (At5g15680) encoding a putative TAO3p-like homologue in the arabidopsis genome, which we have named AtFRY according to its human and Drosophila homologues. AtFRY is involved in the response to cold, drought (negative regulator of drought tolerance), and ABA. and involved in degradation of small mRNAs	https://doi.org/10.1093/aob/mcv066 https://doi.org/10.3389/fpls.2018.01171 https://doi.org/10.1038/s41467-019-12379-z
			Potri.006G056300	AT3G20860		NIMA-RELATED (NEK5)	Plant Neks might be involved in plant development processes,plant growth and stress response	https://doi.org/10.1111/j.1365-313X.2011.04733.x
			Potri.002G162400	AT3G61490	Shared DET Epitypes WW	Polygalacturonase clade F 9 (PGF9)	Golgi apparatus. involved in the regulation of plant cell growth and development, plant defense responses and the maintenance of cell–cell adhesion.	https://doi.org/10.1016/j.jbiosc.2021.08.007
			Potri.018G062700	AT1G19170		Polygalacturonase clade F 1 (PGF1)	Golgi apparatus. involved in the regulation of plant cell growth and development, plant defense responses and the maintenance of cell–cell adhesion.	https://doi.org/10.1016/j.jbiosc.2021.08.007
			Potri.006G233000	AT3G49601		pre-mRNA-splicing factor or Spliceosome associated proteins (SAPs)	Play a role in gene expression, alternative splicing and plant development.	https://doi.org/10.1534%2Fg3.119.400998
			Potri.001G434000	AT4G27190		NB-ARC domain-containing disease resistance protein	Part of the plant defense system	https://doi.org/10.3390/genes8100249
			Potri.017G058300	AT3G23900		Immuno-regulatory RNA-binding protein (IRR)	Interact with and promotes canonical splicing of transcripts encoding defense signaling proteins, including the key negative regulator of pattern recognition receptor signaling complexes	https://doi.org/10.1038/s41477-020-0724-1
			Potri.007G104300	AT5G20680		Pectin O-ACETYLTRANSFERASE 6 (POAT6) or Trichome Birefringence-like 16 (TBL16)	TBL gene family has 46 members, two of which (AT5G06700 and AT5G01360) have been shown to be involved in the synthesis and deposition of secondary wall cellulose	https://doi.org/10.4161/psb.5.8.12414 https://doi.org/10.1104/pp.110.153320
			Potri.010G054300	AT1G13460		Protein phosphatase 2A regulatory B subunit family protein (PP2A)	PP2A Plays Multiple Roles in Plant Development by Regulation of Vesicle Traffic	https://doi.org/10.3390%2Fijms22020975
			Potri.003G045000	AT3G21320		EARLY FLOWERING 3 (ELF3)	Control plant development and flowering through a signal transduction pathway	https://doi.org/10.1007/978-1-0716-3814-9_13 https://doi.org/10.1016/j.gene.2024.148378
			Potri.010G052900	ATCG01130		Translocon At The Inner Envelope Membrane Of Chloroplasts 214 (TIC214)	Tic12, a 12-kD essential component of the Translocon at the inner envelope membrane of chloroplasts in Arabidopsis	https://doi.org/10.1093/plcell/koac240
			Potri.019G062100	AT5G58300	Shared DET Epitypes WW	KINASE ON THE INSIDE (KOIN)	Atypical LRR-receptor-kinase with polarized localization to lateral pericycle facing wall at the inner PM domain that functions in root cell proliferation.	https://doi.org/10.1038/s41467-021-27913-1 https://doi.org/10.1093/plphys/kiad519
			Potri.006G115700	AT5G03720		Heat shock transcription factor A3 (HSFA3, AT-HSFA3, FGT3)	Establishing thermotolerence. Heat stress induces transcriptional memory.	https://doi.org/10.1186/s13059-023-02970-5
			Potri.002G240232	AT3G25500		FORMIN HOMOLOGY 1 (AFH1, AHF1, ATFH1, FH1)	Play a role in cell structure and movement	https://doi.org/10.1093/pcp/pcv209
			Potri.010G255600	AT5G23450	Shared Epitype DET WW	Long-chain base (LCB) kinase 1 (ATLCBK1, LCBK1)	LCBK1 affects freezing tolerance in Arabidopsis thaliana. Transcriptome analyses suggested that LCBK1 acts in ROS homeostasis	https://doi.org/10.1016/j.plantsci.2017.03.009
			Potri.019G031500	AT2G39050		EUONYMUS LECTIN S3 (EULS3)	Involved in ABA-mediated stomatal movement. Increased expression is correlated with increased resistance to P. syringae (biotic stress)	https://doi.org/10.3389/fpls.2020.00437 https://doi.org/10.1016/j.plantsci.2015.07.005 https://doi.org/10.3390/ijms21051659
			Potri.003G178600	AT2G32700		LEUNIG_HOMOLOG (LUH) or MUCILAGE-MODIFIED 1 (MUM1)	Interacts physically with SEUSS. Involvement of co-repressor LUH and the adapter proteins SLK1 and SLK2 in the regulation of abiotic stress response genes in Arabidopsis	https://doi.org/10.1186/1471-2229-14-54
		Stressed (Sup_Fig_11)	Potri.014G175200	AT5G48385		FRIGIDA-like protein	FRIGIDA-related genes are required for the winter-annual habit in Arabidopsis	https://doi.org/10.1073/pnas.0306778101
			Potri.001G257000	AT5G04590		SULFITE REDUCTASE (SIR)	Sulfite Reductase Protects Plants Against Sulfite Toxicity. Impairment of Sulfite Reductase Decreases Oxidative Stress Tolerance in Arabidopsis thaliana	https://doi.org/10.1104/pp.112.207712 https://doi.org/10.3389/fpls.2016.01843
			Potri.004G121500	AT2G03820		NONSENSE-MEDIATED MRNA DECAY 3 (ATNMD3, NMD3)	Encodes a protein involved in the nuclear export of the 60S ribosomal subunit and formation of the secondary cell wall	https://doi.org/10.1371/journal.pone.0035904
			Potri.018G108200	AT5G58000	Core DET Epitype WD-RW	RETICULON 21 (RTN21)	Encodes a member of the reticulon gene family. Reticulons are integral ER membrane proteins characterised by a reticulon homology domain comprising four transmembrane domains which results in the proteins sitting in the membrane in a W-topology	https://doi.org/10.1038%2Fs41598-018-20840-0
			Potri.010G243100	AT5G22060		DNA J homologue 2 (J2, DJA2)	ATJ3, a specific HSP40 protein, mediates protein farnesylation-dependent response to heat stress in Arabidopsis. Expression of ATJ2 and ATJ3 genes is involved in response to many environmental stresses.	https://pubmed.ncbi.nlm.nih.gov/15692178/
			Potri.006G121200	AT3G09920		Phosphatidyl inositol monophosphate 5 kinase (PIP5K9)	Enzymes in the process of phosphatidylinositol signaling pathway and have essential functions in growth, development, and biotic and abiotic stresses responses in plants	https://doi.org/10.1111/tpj.15207
			Potri.010G182100	AT5G05350		PLAC8	involved in the determination of fruit size and cell number. Play an important role in transport of heavy metals such as cadmium or zinc.	https://doi.org/10.1007%2Fs10059-011-0024-8
			Potri.001G356100	AT3G20310	Shared DET Epitype WD-RW	ETHYLENE response factor 7 (ERF7)	Involved in ABA-mediated responses. Four distinct types of dehydration stress memory genes in Arabidopsis thaliana	https://doi.org/10.1186/1471-2229-13-229
			Potri.001G231000	AT3G60080		BCA2 ZINC FINGER ATL 13 (BTL13)	Cold-responsive phosphopeptides	https://doi.org/10.3390%2Fijms222312856
			Potri.006G101500	AT5G05580		FATTY ACID DESATURASE 8 (FAD8)	Encodes a abiotic stress sensitive plastidic fatty acid desaturase.	https://doi.org/10.3389/fpls.2021.727292 https://doi.org/10.1093/pcp/pcz017
			Potri.014G164800	AT3G07780		Oberon 1 (OBE1)	Plays an important role in the maintenance and/or establishment of the root and shoot apical meristems. WRKY transcription factors and OBERON histone-binding proteins form complexes to balance plant growth and stress tolerance. Control of embryonic meristem initiation in Arabidopsis by PHD-finger protein complexes. The Arabidopsis OBERON1 and OBERON2 genes encode plant homeodomain finger proteins…	https://doi.org/10.15252/embj.2023113639 https://doi.org/10.1242/dev.074492 https://doi.org/10.1242/dev.014993
			Potri.007G094900	AT4G39960		DNA J PROTEIN A5 (DJA5)	Essential for chloroplast Fe–S clusters biosynthesis. Fe–S clusters are ancient, ubiquitous and highly essential prosthetic groups for numerous fundamental processes of life.	https://doi.org/10.15252%2Fembj.2020106742
			Potri.014G052600	AT3G60240		Eukaryotic translation initiation factor 4G (EIF4G) or Cucumovirus multiplication 2 (CUM2)	Response to biotic stress. Interact with a cytoplasmic-nuclear dual-localized pentatricopeptide repeat protein SOAR1 to regulate abscisic acid (ABA) signaling.	https://doi.org/10.1111/nph.15880
			Potri.006G185700	AT5G58000	Core DET Epitype WD-RW	RETICULON 21 (RTN21)	Encodes a member of the reticulon gene family. Reticulons are integral ER membrane proteins characterised by a reticulon homology domain comprising four transmembrane domains which results in the proteins sitting in the membrane in a W-topology	https://doi.org/10.1038%2Fs41598-018-20840-0
			Potri.004G177000	AT2G16940	AS-DET Year 1 RNAi-dml	CC1-like splicing factor (CC1)	Splicing factor which interacts with IRR and SR45 to mediate pre-mRNA splicing to facilitate protein function	https://doi.org/10.1111/j.1365-313X.2005.02584.x https://doi.org/10.1038/s41477-020-0724-1
			Potri.006G203000	AT2G35940	AS-DET constititive RNAi-dml WD-RW	BEL1-like Homeodomain 1 (BLH1) or Embryo sac development arrest 29 (EDA29)	response to symbiotic fungus, response to abscisic acid . BLH1 and KNAT3 modulate ABA responses during germination and early seedling development in Arabidopsis. Four distinct types of dehydration stress memory genes in Arabidopsis thaliana. The relationship of drought-related gene expression in Arabidopsis thaliana to hormonal and environmental factors	https://doi.org/10.1111/tpj.12236 https://doi.org/10.1186/1471-2229-13-229 https://doi.org/10.1093/jxb/ern155
			Potri.007G046600	AT2G42240	Epitype constitutive AS-DET RNAi-ddm1 WD-RW	RNA-binding (RRM/RBD/RNP motifs) family protein	Seem to follow the pathway transporting sugars from photosynthetic tissues to roots via the vasculature.	http://dx.doi.org/10.1038/nplants.2015.25
	Epitype Year 1 AS - DET	Wild type	Potri.010G071200	AT1G04400	AS-DET constititive OX-dml WD-RW	Cryptochrome 2 (CRY2)	Blue light receptor mediating blue-light regulated cotyledon expansion and flowering time. Blue light perceiving CRY proteins: protecting plants from DNA damage. Positive regulator of the flowering-time gene CONSTANS. Involved in blue-light induced stomatal opening. Involved in triggering chromatin decondensation.	https://doi.org/10.1038/s41477-023-01580-0 https://doi.org/10.1007/s00299-024-03239-2 https://doi.org/10.1093/plphys/kiad042
			Potri.004G211900	AT2G28315		UDP-XYLOSE Transporter1 (UXT1)	UXT1 is a member of the NST-KT subfamily of nucleotide/sugar transporters. It is localized to the golgi and ER.	https://doi.org/10.1093/jxb/erx448
			Potri.001G295600	AT2G14820		MAB4/ENP/NPY1-like 3 (MEL3) Or NAKED PINS in YUC MUTANTS 2 (NPY2)	Involved in auxin-mediated organogenesis.	https://doi.org/10.1073%2Fpnas.1316109111 https://doi.org/10.1073/pnas.0809761106
			Potri.002G159300	AT2G45880		Beta-amylase 7 (BAM7)	Controlling Shoot Growth and Development RNA interference of Arabidopsis beta-amylase8 prevents maltose accumulation upon cold shock and increases sensitivity of PSII photochemical efficiency to freezing stress.	https://doi.org/10.1105/tpc.110.081950 https://doi.org/10.1111/j.1365-313X.2005.02565.x
			Potri.012G145300	AT3G02690		nodulin MtN21 /EamA-like transporter family protein	Nucleotide/sugar transporter family protein	https://doi.org/10.1074/jbc.M308435200
			Potri.017G050100	AT4G01020		DEAH and RING Domain-containing Protein as Free1 Suppressor 2 (DCS4, DRIF2)	Similar to DRIF1. Part of complex with DCS1/2/3/4/5. DCS1 is spliceosomal component which gets ubiquinated and degraded through COP1 under light-induced IR changes, modulating photomorphogenesis.	https://doi.org/10.1038/s41467-024-49571-9
		RNAi-dml	Potri.007G011200	AT4G37870		PHOSPHOENOLPYRUVATE Carboxykinase 1 (PCK1, PEPCK)	Play a role in germinating seedling, Reproduction, Development.	https://doi.org/10.1111/j.1365-313X.2011.04822.x https://doi.org/10.1093/jxb/eraa583
			Potri.009G137200	AT2G16940	Core DET epitypes WD-RW	CC1-like splicing factor (CC1)	Splicing factor which interacts with IRR and SR45 to mediate pre-mRNA splicing to facilitate protein function	https://doi.org/10.1111/j.1365-313X.2005.02584.x https://doi.org/10.1038/s41477-020-0724-1
		OX-dml	Potri.003G114000	AT4G22670		HSP70-interacting protein 1 (ATHIP1, HIP1) or tetratricopeptide repeat 11 (TPR11)	interact with Hsp90/Hsp70 as co-chaperones In silico identification of carboxylate clamp type tetratricopeptide repeat proteins in Arabidopsis and rice as putative co-chaperones of Hsp90/Hsp70	https://doi.org/10.1371/journal.pone.0012761
			Potri.018G085100	AT4G28910		Novel interactor of JAZ (NINJA)	Encodes a transcriptional repressor that functions in the JA signalling pathway and development (root, leaf,..) NINJA-Associated ERF19 Negatively Regulates Arabidopsis Pattern-Triggered Immunity OsJAZ9 acts as a transcriptional regulator in jasmonate signaling and modulates salt stress tolerance in rice JAZ4 is involved in plant defense, growth, and development in Arabidopsis	https://doi.org/10.1093/jxb/ery414 https://doi.org/10.1016/j.plantsci.2014.12.010 https://doi.org/10.1111/tpj.14548
	Epitype Constitutive AS - DET	RNAi-ddm1 Stress	Potri.016G018100	AT2G32250		FAR1-related sequence 2 (FRS2)	Arabidopsis FHY3/FAR1 gene family and distinct roles of its members in light control of Arabidopsis development. The Arabidopsis thaliana transcriptome in response to A. tumefaciens. Abiotic Stress Phenotypes Are Associated with Conserved Genes Derived from Transposable Elements	https://doi.org/10.1104/pp.104.052191 https://doi.org/10.1094/MPMI-19-0665 https://doi.org/10.3389/fpls.2017.02027
			Potri.010G188800	AT3G08510		PHOSPHOLIPASE C 2, (PLC2)	is involved in auxin biosynthesis and signaling, modulating development of both male and female gametophytes.	https://doi.org/10.1111/tpj.13016 https://doi.org/10.1104/pp.108.126375 https://doi.org/10.1007/s00425-016-2634-z https://doi.org/10.1104/pp.17.00173
			Potri.003G214200	AT5G13000		Callose synthase 3 (CALS3) or Glucan synthase-like 12 (GSL12)	Cell wall and plant-pathogen interaction : Callose can be detected in almost all plant tissues and are widely involved in various stages of plant growth and development. Callose is accumulated on plant cell plates, microspores, sieve plates, and plasmodesmata in cell walls and is inducible upon heavy metal treatment, pathogen invasion, and mechanical wounding	https://doi.org/10.3389%2Ffpls.2023.1183402
			Potri.003G162700	AT5G07290		MEI2-LIKE 4 (ML4, AML4)	ML4 is expressed during embryo development (heart and torpedo stage) and in vegetative and floral apices. Play a role in meristem development	https://doi.org/10.1105/tpc.105.039156
			Potri.001G200500	AT1G80490		TOPLESS-related 1	Transcriptional corepressors of the Topless (TPL) family regulate plant hormone and immunity signaling. It's closely related to Topless (TPL), which mediates auxin-dependent transcriptional repression during embryogenesis	https://doi.org/10.1111/nph.19054
			Potri.007G046600	AT2G42240	Core DET Epitype WD-RW	RNA-binding (RRM/RBD/RNP motifs) family protein	Seem to follow the pathway transporting sugars from photosynthetic tissues to roots via the vasculature.	http://dx.doi.org/10.1038/nplants.2015.25
			Potri.009G166932	AT2G17150		NIN-like protein 1 (NLP1)	NIN-like transcription factors play a role in nitrate signalling	https://doi.org/10.1038/ncomms2621
			Potri.019G042500	AT1G64980		Cadmium 2+ induced (CDI)	CDI gene is required for pollen germination and tube growth in Arabidopsis	https://doi.org/10.1016/j.febslet.2012.02.046
		RNAi-dml Control	Potri.001G345300	AT5G40450		Regulator of bulb biogenesis 1 (RBB1)	RBB1 is localized to the cytosol and involved in vacuolar biogenesis and organization.	https://doi.org/10.1371/journal.pone.0125621
			Potri.011G094100	AT1G70320		Ubiquitin-protein ligase 2 (UPL2)	Ubiquitous Actors in Plant Development and Abiotic Stress Responses	https://doi.org/10.1093/pcp/pcx071
			Potri.006G138000	AT1G74960		BETA-KETOACYL-ACP SYNTHETASE 2 (KAS2) or FATTY ACID BIOSYNTHESIS 1 (FAB1)	Arabidopsis FAB1A/B is possibly involved in the recycling of auxin transporters	10.4161/psb.6.4.15023
			Potri.011G091200	AT1G30400		ATP-binding cassette F1 (ABCF1) or MULTIDRUG RESISTANCE-associated protein 1 (MRP1)	Contributes to arsenic stress tolerance, salt tolerance, phenylmercury tolerance	https://doi.org/10.1016/j.jplph.2020.153217 https://doi.org/10.1016/j.plaphy.2016.07.005 https://doi.org/10.1007/s11103-021-01221-0 https://doi.org/10.3389/fpls.2022.840260
			Potri.015G138500	AT5G62090		SEUSS-like 2 (SLK2)	SEUSS and SEUSS-LIKE 2 coordinate auxin distribution and KNOXI activity during embryogenesis. Involvement of co-repressor LUH and the adapter proteins SLK1 and SLK2 in the regulation of abiotic stress response genes in Arabidopsis	https://doi.org/10.1186/1471-2229-14-54 https://doi.org/10.1104/pp.109.146183
			Potri.017G066500	AT5G14260		SAFEGUARD1 (SAFE1)	Suppresses singlet oxygen-induced stress responses by protecting grana margins.	https://doi.org/10.1073/pnas.1918640117
		RNAi-dml Stress	Potri.009G036900	AT2G29210		splicing factor PWI domain-containing protein (SRRM1L)	loss-of-function of SRRM1L leads to the occurrence of alternative pre-mRNA splicing events and compromises plant resistance to salt stress	https://doi.org/10.1111/nph.19699
			Potri.005G155600	AT1G09730		SUMO protease 1 (ASP1) or SUMO protease related to fertility1 (SPF1)	Arabidopsis SUMO protease ASP1 positively regulates ABA signaling during early seedling development.	https://doi.org/10.1111/jipb.12669
			Potri.013G077900	AT3G02890	AS DET Epitype constitutive OX-dml WD-RW	ASI1-IMMUNOPRECIPITATED PROTEIN 2 (PHD3, AIPP2)	A histone H3K27me3 reader cooperates with a family of PHD finger-containing proteins to regulate flowering time in Arabidopsis. The BAH-PHD bivalent histone reader complex silences a substantial subset of H3K27me3-enriched loci, including development and stress response-related genes.	https://doi.org/10.1111/jipb.13067
			Potri.016G069700	AT2G35940	Core DET Epitype WD-RW	BEL1-like Homeodomain 1 (BLH1) or Embryo sac development arrest 29 (EDA29)	response to symbiotic fungus, response to abscisic acid . BLH1 and KNAT3 modulate ABA responses during germination and early seedling development in Arabidopsis. Four distinct types of dehydration stress memory genes in Arabidopsis thaliana. The relationship of drought-related gene expression in Arabidopsis thaliana to hormonal and environmental factors	https://doi.org/10.1111/tpj.12236 https://doi.org/10.1186/1471-2229-13-229 https://doi.org/10.1093/jxb/ern155
			Potri.009G043100	AT5G58870		FTSH PROTEASE 9 (FTSH9)	subunits in chloroplast oligomeric complexes	https://doi.org/10.1111/j.1365-313x.2003.02014.x
			Potri.017G090800	AT3G01040		Galacturonosyltransferase 13 (GAUT13)	Seems to affect Pollen Tube Growth	https://doi.org/10.1093/mp/sst084
		OX-dml Control	Potri.014G132800	AT4G02560		LUMINIDEPENDENS (LD)	Transcriptional regulators. Recessive mutants are late flowering	https://doi.org/10.1073/pnas.1604478113
			Potri.008G186900	AT1G70620		cyclin-related	developmment and cell cycle progression	https://doi.org/10.1111/j.1365-313X.2004.02172.x https://doi.org/10.1104%2Fpp.104.040436
			Potri.006G257900	AT1G80490		TOPLESS-related protein	In plants, the TOPLESS protein is essential for gene repression through its action as a corepressor bridging transcription factor with chromatin remodeling complexes.	https://doi.org/10.1073%2Fpnas.1703054114
			Potri.014G017200	AT1G27450		ADENINE PHOSPHORIBOSYL TRANSFERASE 1 (APT1)	Improved Growth and Stress Tolerance in the Arabidopsis oxt1 Mutant Triggered by Altered Adenine Metabolism	https://doi.org/10.1093/mp/sss065
			Potri.001G373700	AT1G53190		TIE1-associated 33 RING-TYPE E3 LIGASE 1 (CTL01, TEAR1)	The Arabidopsis RING-type E3 Ligase TEAR1 Controls Leaf Development by Targeting the TIE1 Transcriptional Repressor for Degradation	https://doi.org/10.1105/tpc.16.00771
		OX-dml Stress	Potri.007G011400	AT4G38050		Xanthine/uracil permease family protein	Development, signaling, potential stress response: xanthine/uracil permease (XUP) family proteins are membrane transporters that play a key role in the transport of nitrogen bases, such as xanthine and uracil, across cell membranes.	https://doi.org/10.1016/j.plantsci.2021.110981
			Potri.010G071200	AT1G04400	AS-DET Year 1 WT	Cryptochrome 2 (CRY2)	Blue light receptor mediating blue-light regulated cotyledon expansion and flowering time. Blue light perceiving CRY proteins: protecting plants from DNA damage. Positive regulator of the flowering-time gene CONSTANS. Involved in blue-light induced stomatal opening. Involved in triggering chromatin decondensation.	https://doi.org/10.1038/s41477-023-01580-0 https://doi.org/10.1007/s00299-024-03239-2 https://doi.org/10.1093/plphys/kiad042
			Potri.013G077900	AT3G02890	AS DET Epitype constitutive RNAi-dml WD-RW	ASI1-IMMUNOPRECIPITATED PROTEIN 2 (PHD3, AIPP2)	A histone H3K27me3 reader cooperates with a family of PHD finger-containing proteins to regulate flowering time in Arabidopsis. The BAH-PHD bivalent histone reader complex silences a substantial subset of H3K27me3-enriched loci, including development and stress response-related genes.	https://doi.org/10.1111/jipb.13067
			Potri.009G155200	AT2G27170		Structural Maintenance of Chromosomes 3 (SMC3, TITAN7, TTN7)	Play a role in Meiosis and Genome Maintenance	https://doi.org/10.3389/fpls.2021.659558
			Potri.007G092100	AT5G10200		SHADE AVOIDANCE 4 (SAV4)	Encodes a mitochondria-localized PPR protein that is crucial for early embryo-development. SHADE AVOIDANCE 4 Is Required for Proper Auxin Distribution in the Hypocotyl. Required for ethylene-induced root hair growth through stabilizing PIN2.	https://doi.org/10.1104/pp.16.01491 https://doi.org/10.1111/nph.18079
